# Hip thrust and back squat training elicit similar gluteus muscle hypertrophy and transfer similarly to the deadlift

**DOI:** 10.1101/2023.06.21.545949

**Authors:** Daniel L. Plotkin, Merlina A. Rodas, Andrew D. Vigotsky, Mason C. McIntosh, Emma Breeze, Rachel Ubrik, Cole Robitzsch, Anthony Agyin-Birikorang, Madison L. Mattingly, J. Max Michel, Nicholas J. Kontos, Andrew D. Frugé, Christopher M. Wilburn, Wendi H. Weimar, Adil Bashir, Ronald J. Beyers, Menno Henselmans, Bret M. Contreras, Michael D. Roberts

**Author notes:** Co-correspondence to: Daniel L. Plotkin, MS, PhD student, School of Kinesiology, Auburn University, Michael D. Roberts, PhD, Professor, School of Kinesiology, Auburn University.

## Abstract

**Purpose:** We examined how set-volume equated resistance training using either the back squat (SQ) or hip thrust (HT) affected hypertrophy and various strength outcomes.

**Methods:** Untrained college-aged participants were randomized into HT or SQ groups. Surface electromyograms (sEMG) from the right gluteus maximus and medius muscles were obtained during the first training session. Participants completed nine weeks of supervised training (15–17 sessions), before and after which we assessed muscle cross-sectional area (mCSA) via magnetic resonance imaging and strength via three-repetition maximum (3RM) testing and an isometric wall push test.

**Results:** Glutei mCSA growth was similar across both groups. Estimates [(−) favors HT; (+) favors SQ] modestly favored the HT compared to SQ for lower [effect ± SE, −1.6 ± 2.1 cm^2^], mid [−0.5 ± 1.7 cm^2^], and upper [−0.5 ± 2.6 cm^2^], but with appreciable variance. Gluteus medius+minimus [−1.8 ± 1.5 cm^2^] and hamstrings [0.1 ± 0.6 cm^2^] mCSA demonstrated little to no growth with small differences between groups. Thigh mCSA changes were greater in SQ for the quadriceps [3.6 ± 1.5 cm^2^] and adductors [2.5 ± 0.7 cm^2^]. Squat 3RM increases favored SQ [14 ± 2.5 kg] and hip thrust 3RM favored HT [−26 ± 5 kg]. 3RM deadlift [0 ± 2 kg] and wall push strength [−7 ± 13 N] similarly improved. All measured gluteal sites showed greater mean sEMG amplitudes during the first bout hip thrust versus squat set, but this did not consistently predict gluteal hypertrophy outcomes.

**Conclusion:** Nine weeks of squat versus hip thrust training elicited similar gluteal hypertrophy, greater thigh hypertrophy in SQ, strength increases that favored exercise allocation, and similar strength transfers to the deadlift and wall push.
