## Supplemental file. Raw data for "Hip thrust and back squat training elicit similar gluteus muscle hypertrophy and transfer similarly to the deadlift"

### Sheet: MASTER_DATA
Participant ID	Group	Gender	Age	SMM_Pre	SMM_Post	FM_Pre	FM_Post	Squat_3RM_Pre (kg)	Squat_3RM_Post	Hip_Thrust_3RM_Pre	Hip_Thrust_3RM_Post	DL_3RM_Pre	DL_3RM_Post	GRF_Pre	GRF_post	Upper_CSA_Pre	Upper_CSA_post	MID_CSA_Pre	MID_CSA_post	Lower_CSA_Pre	Lower_CSA_post	MedMin_CSA_Pre	MedMin_CSA_Post	Quad_CSA_Pre	Quad_CSA_Post	Adductor_CSA_Pre	Adductor_CSA_Post	Hamstring_CSA_Pre	Hamstring_CSA_Post	Allocation_mean_EMG_Upper	Allocation_mean_EMG_Mid	Allocation_mean_EMG_Lower	Allocation_mean_EMG_Medius	Allocation_peak_EMG_Upper	Allocation_peak_EMG_Mid	Allocation_peak_EMG_Lower	Allocation_peak_EMG_Medius
HTS01	Hip Thrust	F	22	24.1	25.2	27.4	26.4	56.71	70.31	102.06	163.29	65.77	70.31	315.3	358.4	78.61	85.4	102.24	106.82	69.18	81.68	98.32	98.19	76.64	82.01	43.71	45.25	12.19	12.63	29.9705	40.99	81.15	38	93.846	102.9	145.66	105.72
HTS03	Hip Thrust	F	21	17	17.8	20.9	19.3	43.12	52.15	70.31	102.06	45.36	54.43	200.7	174.8	54.07	45.58	78.02	85.8	64.91	80.87	74.79	73.37	56.67	59.82	42.61	41.24	14.05	13.69	19.82	58.27	47.67	36.93	59.61	260.44	128.25	97.59
HTS05	Hip Thrust	M	26	25.6	25.7	9.4	8.9	79.38	81.65	65.77	142.88	65.77	88.48	197.2	221.42	50.68	60.44	88.59	94.89	68.03	80.3	77.48	77.49	75.11	77.76	44.65	48.71	14.25	13.25	33.91	22.51		5.34	195.76	118.49		13.82
HTS07	Hip Thrust	F	19	17.9	18.1	15.8	17.2	38.56	56.71	52.15	111.13	47.63	58.96	191.2	302.8	30.29	39.79	65.95	78.37	44.99	62.81	64.79	65.24	50.54	62.61	31.22	33.07	14.36	13.95	46.26	95.94	109.49	42.54	140.59	598.64	398.58	123.07
HTS09	Hip Thrust	F	22	18.5	19.9	24.3	22.8	56.71	70.31	86.24	133.81	65.77	70.31	273.6	298.2	45.52	46.72	89.27	105.59	68.41	86.71	81.02	76.12	62.55	71.18	40.53	43.208	11.92	13.88	32.34	32.23	37.09	29.72	106.53	100.2	114.98	101.89
HTS11	Hip Thrust	F	19	20.8	19.2	16.1	18.6	47.63	52.15	102.06	129.27	47.63	61.24	270.9	283.1	40	49.27	75.73	82.89	46.45	57.47	60.87	66.45	51.7	58.05	29.99	29.79	11.24	14	57.9	75.05	36.58	108.7	516.7	555.28	80.7	299.9
HTS13	Hip Thrust	M	26	26.3	26.9	20.7	18.5	61.24	61.24	79.38	133.81	70.31	77.16	302.5	368.7	65.09	56.49	82.91	78.77	74.54	77.7	74.49	82.46	71.61	72.54	44.68	41.35	12.77	12.35	87.3	47.96	26.91	25.61	197.15	126.04	95.96	71.16
HTS15	Hip Thrust	F	27	17	17.2	24.9	23.7	43.12	52.15	74.84	97.52	45.36	52.15	202.8	281.6	42.55	49.81	76.78	79.37	50.98	67.05	69.56	76	60.63	62.43	34.91	36.71	11.09	10.07				73.76				156.09
HTS19	Hip Thrust	F	22	21.7	22.4	16.9	15.6	52.15	58.96	74.84	142.88	70.31	74.84	356.5	372.9	58.49	65.65	92.64	101.11	88.48	99.56	82.34	86.34	63.21	67.37	42.9	43.5	13.48	14.72	42.33	57.79	71.73	71.92	151.42	230.47	596.41	329.79
HTS21	Hip Thrust	F	22	20.5	21.5	12.5	13	49.89	52.15	93	138.35	47.63	52.15	222.7	274.5	36.01	60.82	82.77	90.72	47.16	81.84	58.48	69.33	61.28	58.21	40.15	44.62	16.94	13.73	88.89	49.95	84.71	30.14	466.46	140.64	265.5	97.77
HTS23	Hip Thrust	F	26	15.7	16.2	20.3	21.3	29.48	31.75	52.15	102.06	29.48	47.63	256.4	289.8	52.15	59.16	77.48	92.28	63.34	69.46	62.08	63.04	46.86	47.98	23.56	26.72	10.5	10.46	42.09			48.88	124.26			138.48
HTS25	Hip Thrust	F	21	20.7	21.1	17.2	17.5	56.71	65.77	97.52	138.35	52.15	68.03	312.5	322.9	54.24	55.97	96.57	108.92	85	114.16	81.37	86.68	63.29	66.61	36.37	41.27	18.47	17.86	57.58	53.87	25.11	21.68	278.38	547.97	114.86	69.62
HTS27	Hip Thrust	F	21	18.1	18.2	31.9	30.9	43.12	54.43	61.24	120.2	52.15	56.71	292.5	290.9	51.41	76.58	93.27	105.79	70.1	80.23	55.51	61.29	47.7	54.34	34.81	34.65	12.99	15.83	98.63	59.1	90.78	73.9	153.37	105.43	297.83	140.65
HTS29	Hip Thrust	F	20	21.9	22.4	26.2	23.8	36.29	54.43	52.15	124.74	56.71	65.77	376.7	383.9	37.89	48.92	78.58	92.14	80.32	88.83	75.65	72.8	61.21	66.92	36.49	37.1	19.35	18.38	70.52	57.67		50.92	88.03	152.41		86.44
HTS31	Hip Thrust	M	21	33.1	33.1	26.7	27.6	97.52	106.59	156.49	210.86	102.06	108.86	387.8	400.2	79.34	99.92	140.32	160.9	112.57	131.94	110.56	117.02	99.01	106.79	62.16	68.03	21.93	20.92	56.38	54.22	71.45	47.52	172.11	151.43	302.64	138.98
HTS35	Hip Thrust	M	28	28	27.3	16.1	16.9	52.15	61.24	70.31	117.93	56.71	65.77	464.4	546.66	51.53	46.2	102.74	108	81.48	95.58	76.12	70.02	69.23	73.02	52.24	52.51	17.44	17.33	20.62	29.03	17.75	26.29	70.29	424.44	209.34	63.77
HTS37	Hip Thrust	M	22	28.9	31.7	11.4	8.5	56.71	65.77	102.06	174.68	88.48	90.72	424.8	439.4	55.62	55.24	98.79	109.68	83.5	99.15	91.15	91.5	71.34	72.81	49.99	52.12	18.04	17.86	52.99	35.72	52.15	11.53	191.16	109.46	141.26	52.7
HTS39	Hip Thrust	F	18	18.3	19.2	16.6	17.8	56.71	65.77	79.38	136.08	52.15	63.5	317.3	292.4	31.99	41.52	74.21	87.54	77.7	97.85	81.01	88.84	58.95	64.66	38.97	40.47	12.52	13.91	94.38	56.74	40.16	55.01	309.56	186.38	113.48	168.05
HTS02	Squat	F	21	19	19.1	22.6	23.8	54.43	74.84	88.48	124.74	54.43	65.77	241	282.6	61.62	64.86	94.51	100.02	58.57	65.61	78.4	74.6	59.5	66	38.14	42.16	12.29	11.83	52.5	51.56	35.15	35.11	90.49	183.98	174.98	75.98
HTS04	Squat	M	27	21.8	23.4	24.4	22.3	31.75	61.24	47.63	70.31	43.12	54.43	339.8	375.4	41.72	53.96	71.68	78.44	57.08	63.31	64.04	65.41	56.2	59.63	42.6	46.96	9.49	10.1	46	52.17		31.5	59.02	122.61		44.8
HTS06	Squat	F	20	20.2	20.4	15.2	15	38.56	61.24	83.93	102.06	52.15	65.77	208	181.2	32.92	46.04	80.36	85.77	53.07	72.28	64.25	63.44	45.67	56.92	32.71	39.5	8.7	8.43	54.41	83.04		26.1	63.6	150.18		45.56
HTS08	Squat	M	28	27	28.4	22.5	20.2	47.63	81.65	70.31	97.52	74.84	83.93	317	293	41.98	43.6	86.17	96.2	74.67	94.9	78.73	77.1	52.31	64.74	44.88	49.55	6.45	6.348	18.14	20.08	58.1	10.83	51.31	59.49	296.06	24.85
HTS10	Squat	M	28	32.2	33.4	27.8	25.7	95.25	129.27	138.35	192.78	102.06	124.74	480.8	463.2	88.23	87.34	155.18	159.28	123.17	144.82	112.94	111.21	98.49	110.31	60.19	62.77	18.04	18.5	33.7	71.5	34.3	59.5	92.8	231.04	122.63	227.1
HTS12	Squat	F	21	18.5	17.1	11.5	14.4	34.02	45.36	70.31	93	47.63	52.15	200.6	256.3	37.45	38.4	64.44	66.95	48.14	59.95	58.31	61.39	44.31	48.93	30.21	33.68	8.05	7.889	30.3	33.08	54.5	17.37	70.75	64.96	121.93	36.22
HTS14	Squat	F	22	21.1	21.9	16.6	16.5	47.63	70.31	93	115.69	61.24	68.03	189.6	237.4	56.48	69.95	93.58	106.02	71.874	83.04	80.73	91.93	56.95	67.72	42.72	44.57	12.79	13.11	52.63	28.9	43.68	19.64	107.37	60.15	94.71	45.47
HTS18	Squat	F	22	20.2	20.5	25.1	23.6	45.36	63.5	65.77	102.06	63.5	68.03	283.2	285.9	60.07	63.95	96.4	103.22	70.11	81.53	89.03	84.6	69.35	67.77	39.75	45.82	16.08	15.97
HTS20	Squat	F	21	17	18	18.2	17.3	34.02	49.89	61.24	79.38	52.15	52.15	179.7	212.8	48.96	51.78	83.65	91.83	57.86	72.15	74.6	76.52	47.63	52.73	29.85	34.69	12.14	11.57	15.3	40.99	41.61	51.69	41.11	200.77	114.9	172.59
HTS22	Squat	F	22	19.7	19.8	17.8	16.4	52.15	70.31	83.93	113.39	61.24	68.03	275.8	317.4	56.55	60.6	85.53	101.6	74.02	81.91	90.27	88.35	57.21	62.59	42.26	44.08	10.57	11.4	21.75	37.67	30.82	14.54	59.62	98.29	89.47	26.95
HTS24	Squat	M	30	29.8	30.2	21.2	17.5	61.24	74.84	83.93	120.2	70.31	86.24	380.7	461	90.91	94.56	100.27	107.76	89.87	102.02	104.07	97.55	77.39	79.64	50.84	56.36	11.97	10.34	40.41	53.76	47.29	12.88	135.76	157.38	125.38	35.37
HTS28	Squat	F	22	16.3	17.1	22.8	24.1	34.02	40.82	49.89	65.77	43.12	47.63	318.7	332.93	37.8	50.44	70.16	83.53	67.87	79.79	69.1	73.84	50.96	55.63	31.87	34.93	8.96	8.07	85.54	68.69	55.23	38.97	147.77	177.02	287.04	52.25
HTS30	Squat	M	29	24.8	26.1	27.2	25.1	74.84	99.79	102.06	111.13	83.93	90.72	429.4	378.3	33.02	39.94	108.67	127.41	102.31	119.5	67.19	73.87	81.05	90.2	48.22	55.12	19.72	23.31	26.51	31.45	63.51	19.56	81.7	92.79	590.25	39.3
HTS32	Squat	F	30	14.1	14.6	13.4	13.2	29.48	54.43	47.63	61.24	34.02	38.56	195.8	213.4	34.01	40.24	62.39	73.13	42.05	54.09	53.94	55.51	43.01	54.54	28	30.8	9.96	10.69	41.82	34.48	45.85	22.27	101.05	61.01	94.41	43.58
HTS34	Squat	M	27					54.43	90.72	83.93	124.74	79.38	88.48	296	319.4	48.85	56.06	110.82	120.01	79.14	96.4	92.76	95.4	86.82	100.46	54.92	57.86	16.91	17.29	19.91	21.64	22.58	15.46	73.5	70.46	128.58	64.43
HTS36	Squat	F	21	21.9	23.3	17.4	17.7	61.24	81.65	106.59	133.81	61.24	77.16	452.7	543.9	61.91	74.97	110.96	120.11	88.51	107.62	87.15	82.94	62.57	78.36	44.77	50.62	10.2	11.65	40.15	22	53.5	15.12	85.89	59.17	351.87	34.77
